# Splicing-related Retinitis Pigmentosa mutations mimicked in *C. elegans* allow the identification of disease modifiers and drug screens

**DOI:** 10.1101/752956

**Authors:** Dmytro Kukhtar, Karinna Rubio-Peña, Xènia Serrat, Julián Cerón

## Abstract

CRISPR and the high conservation of the spliceosome components facilitate the mimicking of human pathological mutations in splicing factors of model organisms. The degenerative retinal disease Retinitis Pigmentosa (RP) is caused by mutations in distinct types of genes, including missense mutations in splicing factors that provoke RP in an autosomal dominant form (s-adRP). Using CRISPR in *C. elegans*, we generated mutant strains to mimic RP mutations reported in PRPF8 and SNRNP200. Whereas these inherited mutations are present in heterozygosis in patients, *C. elegans* allows the maintenance of these mutations in homozygosis, which is advantageous for genetic and drug screens. We found that *snrp-200*(*cer23*[V676L]) and *prp-8*(*cer14*[H2302del]) display pleiotropic phenotypes, including a reduced fertility. However, *snrp-200*(*cer24*[S1080L]) and *prp-8*(*cer22*[R2303G]) are weak alleles suitable for RNAi screens to identify genetic interactions, which would uncover potential disease modifiers. We screened a collection of RNAi clones for splicing-related genes and identified three splicing factors, *isy-1*/ISY1, *cyn-15*/PPWD1 and *mog-2*/SNRPA1 whose partial inactivation may modify the course of the disease. Interestingly, these three genes were acting as modifiers of *prp-8(cer22)* but no *snrp-200(cer24)*.

Finally, the strong allele *prp-8(cer14)* was used in a screen with FDA-approved drugs to find molecules capable of alleviating the phenotype. Instead, we detected drugs, as Dequalinium Chloride, which exacerbated the phenotype and therefore are potentially harmful for s-adRP patients since they may accelerate the progression of the disease.
