## Supplementary material for "Splicing-related Retinitis Pigmentosa mutations mimicked in *C. elegans* allow the identification of disease modifiers and drug screens": Table S1

### Sheet: Phenotypes screen
							R2303G		S1080L
RNAi library	RNAi clone	C. elegans locus	Yeast	Human	Spliceosome complex	Class / Family	WT (N2)	prp-8(cer22)	WT (N2)	snrp-200(cer24)
A	T08A11.2	sftb-1	Hsh155	SF3B1	17S U2 snRNP, A complex, B complex, Bact complex, C complex, P complex	17S U2 snRNP	Lva	Lva	Lva	Lva
V	K02F2.3	teg-4	Rse1	SF3B3	17S U2 snRNP, A complex, B complex, Bact complex, C complex, P complex	17S U2 snRNP	Rbs, Emb	Rbs, Emb	pSte, Emb	pSte, Emb
V	H20J04.8	mog-2	Lea1	SNRPA1/U2A'	17S U2 snRNP, A complex, B complex, Bact complex, C complex, P complex	17S U2 snRNP	No phenotype	Rbs, pEmb, pLet	No phenotype	No phenotype
V	Y71D11A.2	smr-1		SPF30	A complex	17S U2 snRNP associated	No phenotype	No phenotype	No phenotype	No phenotype
A	F11A10.2	repo-1	Prp11	SF3A2	17S U2 snRNP, A complex, B complex, Bact complex, C complex, P complex	17S U2 snRNP	No phenotype	No phenotype	Rbs	Rbs
A	C08B11.5	sap-49	Hsh49	SF3B4	17S U2 snRNP, A complex, B complex, Bact complex, C complex, P complex	17S U2 snRNP	Ste, Lva, pPvl	Ste, Lva, pPvl	Ste, Lva	Ste, Lva
V	F56D2.6	ddx-15	Prp43	PRP43	A complex, B complex	17S U2 snRNP associated	Ste, pLva,pPvl	Ste, pLva,pPvl	Ste, pLvl, pPvl	Ste, pLvl, pPvl
V	C33H5.12	rsp-6	-	SFRS7	17S U2 snRNP, A complex, B complex, Bact complex, C complex, U1 snRNP, U4/U6 snRNP, U5 snRNP, tri-snRNP, P complex	SR protein	No phenotype	No phenotype	No phenotype	No phenotype
V	D1081.8	cdc-5L	Cef1	CDC5	B complex, Bact complex, C complex, P complex	PRP19 complex	Lva, movement abnormal	Lva, movement abnormal	Lva, pLvl, movement abnormal	Lva, movement abnormal
V	T10F2.4	prp-19	Prp19	PRP19	B complex, Bact complex, C complex, P complex	PRP19 complex	Ste, pLet	Ste, pLet	Ste, pLet, pPvl	Ste, pLet, pPvl
V	D1054.15	plrg-1	Prp46	PLRG1	B complex, Bact complex, C complex, P complex	PRP19 complex	pPvl,pLva, pSte	pPvl,pLva, pSte	Lva, pPvl	Lva, pPvl
V	T11G6.8	rbm-22	Ecm2	RBM22	B complex, Bact complex, C complex, P complex	PRP19 related	Ste, pPvl, pLva, pLet	Ste, pPvl, pLva, pLet	pPvl, Lva, pLet	pPvl, Lva, pLet
A	Y116A8C.32	sfa-1	Msl5	SF1	A complex	Recruited at A complex	pEmb, pSte, Rbs	pEmb, pSte, Rbs	pEmb, Rbs	pEmb, Rbs
V	F43G9.10	mfap-1	-	MFAP1	B complex	Recruited at B complex	pPvl,Ste	pPvl,Ste	Rbs	Rbs
A	F33A8.1	let-858	Cwc22	CWC22	Bact complex, C complex, P complex	Recruited at Bact complex	Lva	Lva	Lva	Lva
A	C04H5.6	mog-4	Prp2	DHX16	Bact complex, C complex, P complex	Recruited at Bact complex	pSte,pLva	pSte,pLva	pSte	pSte
A	M03C11.7	prp-3	Prp3	HPRP3		U4/U6 snRNP	No phenotype	No phenotype	No phenotype	No phenotype
V	C36B1.5	prp-4	Prp4	PRP4	B complex, U4/U6 snRNP, tri-snRNP	U4/U6 snRNP	pPvl, pLva, Ste	pPvl, pLva, Ste	pPvl, pLva, Ste	pPvl, pLva, Ste
A	ZK328.2	eft-1	Snu114	U5-116KD	B complex, U4/U6 snRNP, tri-snRNP	U5 snRNP	Lva, Sck, pLvl	Lva, Sck, pLvl	Lva	Lva
V	F44G4.4	tdp-1		TDP-43		hnRNP (RNA binding protein)	No phenotype	No phenotype	No phenotype	No phenotype
A	F08B4.1	dic-1		HDB/DICE1		integrator complex	Ste, pEmb	Ste, pPvl	Ste, pEmb	Ste, pEmb
V	F43G9.12			GCFC1		pre-mRNA/mRNA binding proteins	pPvl, Ste, pLva	pPvl, Ste, pLva	pPvl, Ste, pLva, Sck, pLet	pPvl, Ste, pLva, Sck, pLet
V	Y75B12B.2	cyn-7	Cpr1	PPIA		Probable member of the cytosolic CsA-binding cyclophilin subfamily	No phenotype	No phenotype	No phenotype	No phenotype
V	R08D7.1		Bud13	MCG13125		RES complex	Ste, pPvl	Ste, pPvl	Ste, Emb	Ste, Emb
V	K07C5.6		Slu7	SLU7	Bact complex, C complex, P complex	Second step factors	Lva (also pPvl, pLet)	Lva	pLvl, Ste	pLvl, Ste, pLet
V	W08E3.1	snr-2		SNRPB	C complex, P complex	Sm	pPvl, pLva, pLvl	pPvl, pLva, pLvl	Lva, pLvl	Lva, pLvl
A	F58B3.7		.	SPF45/RBM17	B complex, Bact complex, C complex, U5 snRNP, tri-snRNP, P complex	17S U2 snRNP associated	No phenotype	No phenotype	No phenotype	No phenotype
A	ZK686.4	snu-23	Snu23	ZMAT2	U2 related protein	Recruited at B complex	No phenotype	No phenotype	No phenotype	No phenotype
A	F43G9.5	cfim-1		NUDT21	B complex	Cleavage factor I (CFIm) complex (mRNA polyadenylation)	No phenotype	No phenotype	No phenotype	No phenotype
A	Y54E10A.9	vbh-1	Dbp1	DDX3X		pre-mRNA/mRNA binding proteins	No phenotype	No phenotype	No phenotype	No phenotype
V	B0336.9	swp-1	-	SFSWAP		SR protein	No phenotype	No phenotype	No phenotype	No phenotype
A	B0495.8		Luc7	LUC7		U1 snRNP	No phenotype	No phenotype	No phenotype	No phenotype
V	B0511.7		-	PPP1R8		Protein phosphatase 1 (PP1) regulatory subunit 8. Binds SF3B1 and mediates its dephosphorylation.	No phenotype	No phenotype	No phenotype	No phenotype
A	C07A4.1	tiar-3	Nam8	TIA1		U1 snRNP	No phenotype	No phenotype	No phenotype	No phenotype
V	C07E3.1	stip-1	SPP382	TFIP11	B complex	Recruited at B complex	No phenotype	No phenotype	No phenotype	No phenotype
A	C07H6.4		-	U2SURP	B complex	17S U2 snRNP associated	No phenotype	No phenotype	No phenotype	No phenotype
A	C14A4.4	crn-3	Rrp6	EXOSC10	A complex	Nuclear exosome	Ste	Ste	Ste	Ste
A	C16A3.8	thoc-2	Tho2	THOC2		Tho complex (pre-mRNA metabolism)	No phenotype	No phenotype	No phenotype	No phenotype
V	C26D10.2	hel-1	Sub2	DDX39		Complex A formation	Lva, Sck, pLvl, movement abnormal	Lva, Sck, pLvl, movement abnormal	Lva, pLvl	Lva, pLvl
V	C30B5.4		Ist3	RBMX2		RES complex	pPvl, pLva, pLet	pPvl, pLva, pLet	pPvl, pLva, pLet, pEmb	pPvl, pLva, pLet, pEmb
V	C34D4.12	cyp-12	-	PPIL1	Bact complex, C complex	PRP19 related	No phenotype	No phenotype	No phenotype	No phenotype
V	C50D2.5		-	SF3B6	B complex, Bact complex, C complex, U5 snRNP, tri-snRNP, P complex	17S U2 snRNP	No phenotype	No phenotype	Lva, pLvl	Lva, pLvl
V	C50F2.3	syf-1	Syf1	SYF1	17S U2 snRNP, A complex, B complex, Bact complex, C complex, P complex	PRP19 related	Lva, Sck	Lva, pLvl	Gro	Gro
V	CC4.3	smu-1	Pfs2p	SMU1	B complex, Bact complex, C complex, P complex	Recruited at B complex	No phenotype	No phenotype	Rbs	Rbs
V	D2089.1	rsp-7	-	SREK1	B complex	SR protein	Lva, Sck	Lva, Sck	Lva	Lva
V	E01A2.2		-	ARS2		pre-mRNA/mRNA binding proteins	No phenotype	No phenotype	No phenotype	No phenotype
A	EEED8.5	mog-5	Prp22	DHX8		Second step factors	Lva, pPvl, Sck	Lva, pPvl, Sck	Lva, pPvl	Lva, pPvl
A	EEED8.7	rsp-4	-	SRSF2	C complex, P complex	SR protein	No phenotype	No phenotype	No phenotype	No phenotype
A	F01F1.7	ddx-23	Prp28	DDX23		U5 snRNP	Ste	Ste	Ste	Ste
V	F09D1.1	usp-39	Sad1	USP39	B complex, U5 snRNP, tri-snRNP	tri-snRNP	pPvl,pSte, pLet	pPvl,pSte, pLet	pPvl,pSte, pLet, pLva	pPvl,pSte, pLet, pLva
A	F19F10.9		Snu66	SART1	B complex, tri-snRNP	tri-snRNP	Ste, pPvl, pLva	Ste, pPvl, pLva	Ste, pPvl, pLva, movement abnormal, pLet	Ste, pPvl, pLva, movement abnormal, pLet
V	F22D6.5	prpf-4	-	PRPF4B	B complex, tri-snRNP	B complex	No phenotype	No phenotype	No phenotype	No phenotype
A	F25B4.5		Prp39	PRPF39		U1 snRNP associated protein	No phenotype	No phenotype	No phenotype	No phenotype
V	F26A3.2	ncbp-2	Cbc2	CBP20		Cap-binding complex, U5 snRNP associated protein, pre-mRNA/mRNA binding proteins	Ste, pPvl, movement abnormal	Ste, pPvl, movement abnormal	Ste, pPvl, movement abnormal	Ste, pPvl, movement abnormal
V	F32B6.3		Prp18	PRPF18		Second step factors	pEmb	pEmb	No phenotype	No phenotype
V	F37E3.1	ncbp-1	Sto1	NCBP1	C complex	Cap-binding complex, pre-mRNA/mRNA binding proteins	Ste, pPvl	Ste, pPvl	Ste, pPvl	Ste, pPvl
V	F42H10.7	ess-2	-	DGCR14		Recruited at C complex	No phenotype	No phenotype	No phenotype	No phenotype
A	F45C12.3	ceh-81		Pinin	C complex, P complex	EJC/mRNP	No phenotype	No phenotype	No phenotype	No phenotype
A	F49D11.1	prp-17	Prp17	PRP17		Second step factors	Ste, pPvl	Ste, pPvl	Ste, pGro	Ste, pPvl
V	F53B7.3	isy-1	Isy1	KIAA1160	Bact complex, C complex, P complex	PRP19 related	pPvl, Lva	pPvl,Lva (earlyer than N2)	pPvl, Lva,pLet	pPvl, Lva,pLet
A	F53H1.1		Prp5	PRP5	B complex, Bact complex, C complex, P complex	17S U2 snRNP associated	No phenotype	No phenotype	No phenotype	No phenotype
V	F59E10.2	mog-6	Cpr5	CYP60	17S U2 snRNP, A complex	Recruited at Bact complex	No phenotype	No phenotype	No phenotype	No phenotype
V	K01G5.1	rnf-113	Cwc24	RNF113A	Bact complex	Recruited at Bact complex	No phenotype	No phenotype	No phenotype	No phenotype
V	K02F3.11	rnp-5		RNPS1	Bact complex, C complex, P complex	pre-mRNA metabolism	No phenotype	No phenotype	No phenotype	No phenotype
A	K03H1.2	mog-1	Prp16	PRP16		Second step factors	pLet, pEmb	pLet, pEmb	Rbs, Sck	Rbs, Sck
V	K04G7.10	rnp-7	Snp1	SNRP70		U1 snRNP	No phenotype	No phenotype	No phenotype	No phenotype
V	K08D10.4	rnp-2	Msl1	SNRPB2	A complex, B complex, U1 snRNP	U1 snRNP	No phenotype	No phenotype	No phenotype	No phenotype
A	M03F8.3	phi-12	Syf3	CRN	A complex, B complex, U1 snRNP	PRP19 related	pPvl, Lva, pLet, Ste	pPvl, Lva, pLet, Ste	Lva	Lva
V	M28.5		Snu13	NHP2L1	B complex, Bact complex, C complex, P complex	U4/U6 snRNP	No phenotype	No phenotype	No phenotype	No phenotype
V	R07E5.1			GPATC1	B complex, U4/U6 snRNP, tri-snRNP	Recruited at Bact complex	No phenotype	No phenotype	No phenotype	No phenotype
A	R07E5.14	rnp-4	SGN1	Y14	Bact complex, C complex	EJC/mRNP	Ste	Ste pLva, pLvl	Lva, pPvl, pLvl	Lva, pLvl
V	R09B3.5	mag-1		MAGOH	C complex, P complex	EJC/mRNP	pSte	pSte	pSte	pSte
A	R107.8	lin-12		Notch	C complex, P complex	not related to splicing	No phenotype	No phenotype	Rbs	Rbs
A	T03F6.2	dnj-17	Cwc23	DNAJC5		Second step factors	No phenotype	No phenotype	No phenotype	No phenotype
A	T07D4.3	rha-1	YLR419W	DHX9	C complex	Protein containing a DEAD/H box helicase motif	No phenotype	No phenotype	No phenotype	No phenotype
A	T13H5.4	phi-8	Prp9	SF3A3		17S U2 snRNP	Ste, pPvl, Lva, pLvl	Ste, pPvl, Lva, pLvl	Lva, Sck	Lva, Sck, pLet
V	T27F2.1	skp-1	Prp45	SKIP	17S U2 snRNP, A complex, B complex, Bact complex, C complex, P complex	PRP19 related	Lva, pLet, movement abnormal	Lva, pLet, movement abnormal	Lva, Sck	Lva, Sck, pLet
V	T28D9.2	rsp-5	Smd1	SNRPD1	B complex, Bact complex, C complex, P complex		No phenotype	No phenotype	Rbs, pEmb	Rbs, pEmb
V	W02B12.2	rsp-2		SRSF4		SR protein	No phenotype	No phenotype	No phenotype	No phenotype
V	W02B12.3	rsp-1		SRSF6		SR protein	No phenotype	No phenotype	No phenotype	No phenotype
V	W03H9.4	cacn-1		Cactin		Recruited at C complex	pLva, pPvl	pLva, pPvl	pLva, pPvl, pLet, pSte	pLva, pPvl, pLet, pSte
V	W07E6.4	prp-21	Prp21	SF3A1	C complex, P complex	17S U2 snRNP	pPvl, Lva	pPvl, Lva	Lva	Lva
A	W08D2.7	mtr-4	Mtr4	SKIV2L2	17S U2 snRNP, A complex, B complex, Bact complex, C complex, P complex	B complex	pPvl, pLva	pPvl, pLva	Ste, pLet	Ste, pLet
V	Y116A8C.42	snr-1	Smd3	SNRPD3		Sm	Lva, movement variant	Lva, movement variant	Lva	Lva
V	Y32H12A.2	thoc-5		THOC5	17S U2 snRNP, A complex, B complex, Bact complex, C complex, U1 snRNP, U4/U6 snRNP, U5 snRNP, tri-snRNP, P complex	Tho complex (pre-mRNA metabolism)	No phenotype	No phenotype	No phenotype	No phenotype
A	Y41E3.11	hrpu-1	Sec31	HNRPUL1		hnRNP (RNA binding protein)	No phenotype	No phenotype	Rbs	Rbs
V	Y47G6A.20	rnp-6	Pab1	PUF60		17S U2 snRNP associated	Rup, pLva, pLet, pPvl	Rup, pLva, pLet, pPvl	Ste, pEmb, pPvl	Ste, pEmb, pPvl
V	Y49E10.15	snr-6	Sme1	SmE1	A complex	Sm	Lva, pLvl	Lva, pLvl	Lva	Lva
V	Y49F6B.4	smu-2		RED protein	17S U2 snRNP, A complex, B complex, Bact complex, C complex, U1 snRNP, U4/U6 snRNP, U5 snRNP, tri-snRNP, P complex	Recruited at B complex	No phenotype	No phenotype	No phenotype	No phenotype
A	Y52B11A.9	dxbp-1	Rts2	KIN	B complex	Misc. proteins found irregularly with spliceosomes	No phenotype	No phenotype	No phenotype	No phenotype
V	Y55F3AM.3	rbm-39		RBM39		pre-mRNA/mRNA binding proteins	No phenotype	No phenotype	No phenotype	No phenotype
V	Y59A8B.6	prp-6	Prp6	PRPF6		U5 snRNP	Lva	Lva, pLvl	Lva	Lva
V	Y65B4A.6		Fal1	DDX48	B complex, U5 snRNP, tri-snRNP	EJC/mRNP	Lva, pLvl, movement abnormal	Lva, pLvl, movement abnormal	Lva, pLvl	Lva, pLvl
V	Y71F9B.4	snr-7	Smx2	SNRPG	Bact complex, C complex, P complex	Sm	pLva, Ste, Sck	pLva, Ste, Sck	Lva	Lva
V	Y87G2A.6	cyn-15	Cpr3	PPWD1	17S U2 snRNP, A complex, B complex, Bact complex, C complex, U1 snRNP, U4/U6 snRNP, U5 snRNP, tri-snRNP, P complex	Recruited at C complex	No phenotype	Emb, Ste, Gro	No phenotype	No phenotype
V	ZK1067.6	sym-2	-	ESRP1 and ESRP2	C complex, P complex	RNA binding protein	No phenotype	No phenotype	No phenotype	No phenotype
V	ZK1127.9	tcer-1	Prp40	CA150			No phenotype	pGro	No phenotype	No phenotype
V	ZK652.1	snr-5	SMX3	SNRPF	Complex E	Sm	No phenotype	No phenotype	No phenotype	No phenotype
					17S U2 snRNP, A complex, B complex, Bact complex, C complex, U1 snRNP, U4/U6 snRNP, U5 snRNP, tri-snRNP, P complex
							Identidied interactors
